# Complex patterns of hitchhiking mutation load among stickleback populations

**DOI:** 10.1101/2025.07.24.666323

**Authors:** Jana Nickel, Jan Laine, Andrew D. Foote

**Author notes:** Corresponding authors: Centre for Ecological and Evolutionary Synthesis, Department of Biosciences, University of Oslo, 0316 Oslo, Norway.

## Abstract

Positive selection causes beneficial alleles to rapidly rise to high frequency in a population. This can cause linked genetic variation to **"**hitchhike**"**, and thereby also rise in frequency. This linked variation may include deleterious recessive alleles, previously neutrally harbored at low frequency in heterozygous genotypes. Modeling studies have shown that local effective population size and reduced recombination rate should contribute to the probability of deleterious mutations being swept to high frequency by being linked to beneficial alleles in selective sweeps or inversions. Marine sticklebacks have repeatedly adapted to thousands of freshwater habitats that became available after the last ice age, resulting in the formation of distinct marine and freshwater ecotypes. Selection acts on ancient standing genetic variation present in marine populations, causing freshwater-adaptive alleles to increase rapidly over tens of generations. These genomic regions play a key role in the repeated freshwater adaptation of morphological, physiological, and behavioral traits, and evolve under strong selection. Thus, threespine stickleback are an ideal system for investigating the impact of hitchhiking mutation load. We estimate the mutation load in regions of low recombination, including inversions, and the *Eda* haplotype. We find little evidence for the accumulation of deleterious alleles among genomic regions and populations. Inversions deviated from Hardy-Weinberg equilibrium in several populations, exhibiting an excess of homozygotes. These observations are consistent with purging facilitated by recombination in inversion karyotypes. We conclude that adaptation in threespine stickleback is not limited by hitchhiking deleterious mutations.

**Significance statement:** Hitchhiking is a ubiquitous force in population genetics, shaping genetic diversity across the genome. Threespine stickleback are a model system for studying parallel adaptation to ecological variation, with low recombination genomic regions known to drive ecological adaptation. A key question is whether a deleterious mutation load is associated with adaptation in this system. We find that hitchhiking mutation load patterns are complex and do not conform to simple model predictions, despite some widespread patterns shared among populations. Our findings suggest that purging in homozygous karyotypes may be critical in reducing deleterious mutation load.
