## Supplementary material for "Complex patterns of hitchhiking mutation load among stickleback populations": Table S1

### Sheet: TableS2
Table S2. Sequencing results for whole-genome data for the total trimmed and mapped reads and the read coverage.
Sample name	Population	# trimmed reads	Mapped reads (%)	Coverage (×)	Accession number
Altafjord_2019_1	Altafjord	41397092	96.1451	20.3701	SRS8104395
Altafjord_2019_2	Altafjord	53805936	96.3654	25.7904	SRS8104396
Altafjord_2019_3	Altafjord	46853109	96.3095	22.5173	SRS8104397
Altafjord_2019_4	Altafjord	48369204	96.4238	23.1399	SRS8104398
Altafjord_2019_5	Altafjord	43891494	96.0271	20.9921	SRS8104399
A_1_2021	Altafjord	31086207	97.1871	15.8231	SRS22019614
A_2_2021	Altafjord	30662568	97.537	15.4873	SRS22019613
A_3_2021	Altafjord	31173889	97.0034	15.7189	SRS22019615
A_4_2021	Altafjord	30386386	97.4912	15.4178	SRS22019616
A_5_2021	Altafjord	29195785	97.4193	14.6169	SRS22019617
A_6_2021	Altafjord	27951185	97.4655	14.2575	SRS22019618
Jossavannet_2019_10	Jossavannet	44756111	96.3913	27.4538	SRS8104394
Jossavannet_2019_1	Jossavannet	58056196	96.5336	20.8247	SRS8104384
Jossavannet_2019_2	Jossavannet	30964252	96.5175	15.5085	SRS8104385
Jossavannet_2019_3	Jossavannet	49534491	95.0751	21.6656	SRS8104386
Jossavannet_2019_4	Jossavannet	32705209	96.3328	15.8144	SRS8104387
Jossavannet_2019_5	Jossavannet	50047236	96.5341	22.096	SRS8104388
Jossavannet_2019_6	Jossavannet	35831684	94.3693	13.4986	SRS8104390
Jossavannet_2019_7	Jossavannet	32030122	95.7959	15.2132	SRS8104391
Jossavannet_2019_8	Jossavannet	47868957	96.82	23.217	SRS8104392
Jossavannet_2019_9	Jossavannet	41845655	96.6751	19.5055	SRS8104393
J_10_2021	Jossavannet	30038347	96.4674	14.4032	SRS22006945
J_1_2021	Jossavannet	28314047	97.6732	14.6597	SRS22006936
J_2_2021	Jossavannet	27150641	97.2222	13.0657	SRS22006937
J_3_2021	Jossavannet	25417667	97.1868	13.7642	SRS22006938
J_4_2021	Jossavannet	27023377	97.1257	12.8118	SRS22006939
J_5_2021	Jossavannet	22624877	97.2028	13.7908	SRS22006940
J_6_2021	Jossavannet	22555999	97.3132	14.2686	SRS22006941
J_7_2021	Jossavannet	28040838	97.1991	13.3367	SRS22006942
J_8_2021	Jossavannet	28572987	97.2845	13.9378	SRS22006943
J_9_2021	Jossavannet	30233079	97.4736	15.5431	SRS22006944
Klubbvatnet_2019_10	Klubbvatnet	32314714	96.4053	15.6236	SRS8104406
Klubbvatnet_2019_11	Klubbvatnet	33313630	96.3458	23.3561	SRS8104379
Klubbvatnet_2019_12	Klubbvatnet	47970990	96.707	21.7026	SRS8104380
Klubbvatnet_2019_13	Klubbvatnet	44744519	95.7479	15.6243	SRS8104381
Klubbvatnet_2019_14	Klubbvatnet	31845581	91.2244	15.3259	SRS8104382
Klubbvatnet_2019_15	Klubbvatnet	33717866	96.3425	16.551	SRS8104383
Klubbvatnet_2019_1	Klubbvatnet	33410805	96.7191	16.2589	SRS8104377
Klubbvatnet_2019_2	Klubbvatnet	44388928	96.6055	21.1012	SRS8104378
Klubbvatnet_2019_3	Klubbvatnet	34736701	96.687	16.3986	SRS8104389
Klubbvatnet_2019_4	Klubbvatnet	49507523	96.684	23.7354	SRS8104400
Klubbvatnet_2019_5	Klubbvatnet	50442979	96.3528	23.8312	SRS8104401
Klubbvatnet_2019_6	Klubbvatnet	31939203	96.7566	15.9817	SRS8104402
Klubbvatnet_2019_7	Klubbvatnet	33853130	96.3826	15.939	SRS8104403
Klubbvatnet_2019_8	Klubbvatnet	36113406	96.5817	17.1905	SRS8104404
Klubbvatnet_2019_9	Klubbvatnet	37907470	94.7507	17.7536	SRS8104405
Modern_TRD_10	Trondheim	30838071	96.3018	14.6963	tbc
Modern_TRD_11	Trondheim	36910615	96.3858	17.4242	tbc
Modern_TRD_12	Trondheim	42417815	96.4746	20.0139	tbc
Modern_TRD_13	Trondheim	38843469	96.0534	18.6316	tbc
Modern_TRD_1	Trondheim	35232227	95.6051	16.1911	tbc
Modern_TRD_2	Trondheim	30055059	96.225	14.3648	tbc
Modern_TRD_3	Trondheim	27313471	96.7604	13.193	tbc
Modern_TRD_4	Trondheim	28631572	96.254	13.6166	tbc
Modern_TRD_8	Trondheim	37695473	96.5861	17.9164	tbc
Modern_TRD_9	Trondheim	24250151	95.7381	11.6015	tbc
Hoksvatnet-10	Hoksvatnet	27919538	97.6226	14.1151	SRR29682543
Hoksvatnet-11	Hoksvatnet	28756543	97.5954	14.2542	SRR29682542
Hoksvatnet-12	Hoksvatnet	25025852	97.4522	12.737	SRR29682541
Hoksvatnet-13	Hoksvatnet	23224959	97.6032	12.0305	SRR29682540
Hoksvatnet-14	Hoksvatnet	27560585	97.488	14.2532	SRR29682539
Hoksvatnet-15	Hoksvatnet	29017331	97.7418	14.1227	SRR29682538
Hoksvatnet-16	Hoksvatnet	32106775	97.5031	16.0518	SRR29682537
Hoksvatnet-17	Hoksvatnet	30301248	97.6582	15.1114	SRR29682535
Hoksvatnet-18	Hoksvatnet	33021736	97.546	16.3241	SRR29682534
Hoksvatnet-19	Hoksvatnet	26138305	97.6803	13.3026	SRR29682533
Hoksvatnet-1	Hoksvatnet	26416079	97.7262	13.4844	SRR29682553
Hoksvatnet-20	Hoksvatnet	27574493	97.5541	13.9691	SRR29682532
Hoksvatnet-21	Hoksvatnet	33473612	97.6608	16.6113	SRR29682531
Hoksvatnet-2	Hoksvatnet	35598367	97.5022	16.7857	SRR29682552
Hoksvatnet-3	Hoksvatnet	25635996	97.7018	13.0707	SRR29682551
Hoksvatnet-4	Hoksvatnet	26336940	97.6858	13.4235	SRR29682550
Hoksvatnet-5	Hoksvatnet	28422319	97.5694	14.3383	SRR29682549
Hoksvatnet-6	Hoksvatnet	31778483	97.3827	16.0361	SRR29682548
Hoksvatnet-7	Hoksvatnet	25982780	97.7103	13.0992	SRR29682546
Hoksvatnet-8	Hoksvatnet	28933949	97.6169	14.5607	SRR29682545
Hoksvatnet-9	Hoksvatnet	30822714	97.5619	15.7233	SRR29682544
Langevatnet-1	Langevatnet	20463123	97.5884	10.1664	SRR29682579
Langevatnet-2	Langevatnet	23086183	97.763	11.7133	SRR29682578
Langevatnet-3	Langevatnet	27651497	96.4644	13.244	SRR29682577
Langevatnet-4	Langevatnet	33230142	97.7708	16.4845	SRR29682576
Langevatnet-5	Langevatnet	24099080	97.6381	12.267	SRR29682575
Langevatnet-6	Langevatnet	31849639	97.618	15.953	SRR29682574
Langevatnet-7	Langevatnet	29262600	97.7602	14.4157	SRR29682573
Oslofjord-10	Oslofjord	38132879	96.843	16.37	SRR29682520
Oslofjord-11	Oslofjord	27752180	97.1362	12.644	SRR29682519
Oslofjord-12	Oslofjord	27622217	97.2949	12.7015	SRR29682518
Oslofjord-13	Oslofjord	32988510	97.2111	15.4302	SRR29682517
Oslofjord-14	Oslofjord	30515056	94.3859	13.2038	SRR29682516
Oslofjord-15	Oslofjord	30204983	96.8493	13.7783	SRR29682515
Oslofjord-16	Oslofjord	30059282	97.4235	14.0318	SRR29682513
Oslofjord-17	Oslofjord	34370799	97.235	15.1844	SRR29682512
Oslofjord-18	Oslofjord	32096806	96.6657	14.0071	SRR29682511
Oslofjord-19	Oslofjord	26034058	97.089	11.6461	tbc
Oslofjord-1	Oslofjord	29983658	97.36	13.8157	SRR29682530
Oslofjord-20	Oslofjord	39792774	97.7185	18.117	SRR29682510
Oslofjord-21	Oslofjord	24583665	97.1855	11.5048	SRR29682509
Oslofjord-22	Oslofjord	28557154	97.2059	13.1651	SRR29682508
Oslofjord-23	Oslofjord	22433785	97.3409	10.0545	SRR29682507
Oslofjord-24	Oslofjord	29527323	97.4007	13.5854	SRR29682506
Oslofjord-25	Oslofjord	28020256	97.4287	13.0204	SRR29682505
Oslofjord-26	Oslofjord	28037227	96.9991	11.7778	SRR29682504
Oslofjord-2	Oslofjord	24933396	97.4999	11.5083	SRR29682529
Oslofjord-3	Oslofjord	21576565	96.7538	9.7406	SRR29682528
Oslofjord-4	Oslofjord	23314249	96.8011	10.8875	SRR29682527
Oslofjord-5	Oslofjord	23436415	97.0128	11.2476	SRR29682526
Oslofjord-6	Oslofjord	26328141	96.9515	12.3854	SRR29682524
Oslofjord-7	Oslofjord	29088501	97.3887	14.3932	SRR29682523
Oslofjord-8	Oslofjord	27330778	97.3001	12.408	SRR29682522
Oslofjord-9	Oslofjord	23489075	96.2415	10.8449	SRR29682521
Pernilsavatnet-10	Pernilsavatnet	28186074	97.6964	13.8036	SRR29682562
Pernilsavatnet-11	Pernilsavatnet	23613118	97.7164	11.8917	SRR29682561
Pernilsavatnet-12	Pernilsavatnet	20161676	97.6211	10.2574	SRR29682560
Pernilsavatnet-13	Pernilsavatnet	22498989	97.7841	11.4035	SRR29682559
Pernilsavatnet-14	Pernilsavatnet	26571060	97.6614	13.1224	SRR29682557
Pernilsavatnet-15	Pernilsavatnet	23446754	97.6245	11.5752	SRR29682556
Pernilsavatnet-16	Pernilsavatnet	22884036	97.7781	11.5617	SRR29682555
Pernilsavatnet-17	Pernilsavatnet	27295161	97.8186	14.0363	SRR29682554
Pernilsavatnet-1	Pernilsavatnet	23492739	97.734	11.4506	SRR29682572
Pernilsavatnet-2	Pernilsavatnet	26089139	97.7291	13.116	SRR29682571
Pernilsavatnet-3	Pernilsavatnet	32648229	97.5545	15.7616	SRR29682570
Pernilsavatnet-4	Pernilsavatnet	31038334	97.5132	14.9405	SRR29682568
Pernilsavatnet-5	Pernilsavatnet	27651415	97.5676	13.6847	SRR29682567
Pernilsavatnet-6	Pernilsavatnet	25408296	97.6493	12.801	SRR29682566
Pernilsavatnet-7	Pernilsavatnet	29977076	97.608	14.3819	SRR29682565
Pernilsavatnet-8	Pernilsavatnet	27310705	97.6448	13.4584	SRR29682564
Pernilsavatnet-9	Pernilsavatnet	21689806	97.793	10.9218	SRR29682563
Vaagevannet-10	Vaagevannet	26807460	97.6492	13.1315	SRR29682503
Vaagevannet-11	Vaagevannet	25377910	97.7544	12.6954	SRR29682590
Vaagevannet-12	Vaagevannet	28842501	97.5986	14.0099	SRR29682589
Vaagevannet-13	Vaagevannet	28818141	97.7592	14.3745	SRR29682588
Vaagevannet-14	Vaagevannet	30702647	97.7317	15.191	SRR29682587
Vaagevannet-15	Vaagevannet	29129566	97.3805	15.0216	SRR29682586
Vaagevannet-16	Vaagevannet	32774013	97.6028	15.3094	SRR29682585
Vaagevannet-17	Vaagevannet	23884396	97.86	11.9231	SRR29682584
Vaagevannet-18	Vaagevannet	22805759	97.5845	11.2423	SRR29682583
Vaagevannet-19	Vaagevannet	28754595	97.4523	14.3212	SRR29682582
Vaagevannet-1	Vaagevannet	23559399	97.7647	11.5629	SRR29682592
Vaagevannet-20	Vaagevannet	28709901	97.5426	14.2129	SRR29682581
Vaagevannet-2	Vaagevannet	23544338	97.6546	11.902	SRR29682591
Vaagevannet-3	Vaagevannet	28407441	97.7273	13.9716	SRR29682580
Vaagevannet-4	Vaagevannet	28902942	97.5809	14.2095	SRR29682569
Vaagevannet-5	Vaagevannet	29538153	97.6076	14.561	SRR29682558
Vaagevannet-6	Vaagevannet	28793928	97.672	14.0741	SRR29682547
Vaagevannet-7	Vaagevannet	31064707	97.7587	15.348	SRR29682536
Vaagevannet-8	Vaagevannet	32520632	97.6635	15.8077	SRR29682525
Vaagevannet-9	Vaagevannet	28290471	97.6831	13.3464	SRR29682514
1-Oslofjord-27	Oslofjord	32025621	95.4239	13.4017	SRR29721705
10-Oslofjord-36	Oslofjord	25509580	97.3803	11.2212	SRR29721616
11-Oslofjord-37	Oslofjord	6585413	97.0763	3.0418	SRR29721703
12-Oslofjord-39	Oslofjord	12801329	97.3279	6.0332	SRR29721702
13-Oslofjord-40	Oslofjord	17521282	97.3958	8.3302	SRR29721701
14-Oslofjord-41	Oslofjord	26306125	97.6076	12.337	SRR29721700
15-Oslofjord-42	Oslofjord	35087238	95.2594	15.9342	SRR29721699
16-Oslofjord-43	Oslofjord	28961129	96.8453	13.158	SRR29721698
17-Oslofjord-44	Oslofjord	18646441	95.2949	8.414	SRR29721697
18-Oslofjord-45	Oslofjord	19065281	95.6547	8.7178	SRR29721696
19-Oslofjord-46	Oslofjord	6410921	97.4292	3.1308	SRR29721695
2-Oslofjord-28	Oslofjord	12628435	91.5947	4.8068	SRR29721704
20-Oslofjord-47	Oslofjord	21671181	95.5497	9.8421	SRR29721694
21-Oslofjord-48	Oslofjord	63796972	97.0141	29.5984	SRR29721692
22-Oslofjord-49	Oslofjord	37443375	96.7717	17.2687	SRR29721691
23-Oslofjord-50	Oslofjord	39838830	97.4771	17.3718	SRR29721690
24-Oslofjord-51	Oslofjord	13632595	97.4782	6.3582	SRR29721689
25-Oslofjord-52	Oslofjord	15072108	97.4161	6.9508	SRR29721688
26-Oslofjord-54	Oslofjord	36554350	97.2482	16.5219	SRR29721687
27-Oslofjord-55	Oslofjord	14947714	97.284	6.9495	SRR29721686
28-Oslofjord-56	Oslofjord	19196863	97.4786	8.7461	SRR29721685
29-Oslofjord-57	Oslofjord	27212102	97.07	12.7466	SRR29721684
3-Oslofjord-29	Oslofjord	43977792	97.5377	19.1843	SRR29721693
30-Oslofjord-58	Oslofjord	13816991	95.5447	6.303	SRR29721683
31-Oslofjord-59	Oslofjord	65491985	97.5516	31.2219	SRR29721681
32-Oslofjord-60	Oslofjord	50962380	97.1656	23.7141	SRR29721680
33-Oslofjord-61	Oslofjord	125966287	97.7248	56.6415	SRR29721679
34-Oslofjord-62	Oslofjord	36851157	97.3905	15.8459	SRR29721678
35-Oslofjord-63	Oslofjord	5261660	97.2386	2.2818	SRR29721677
36-Oslofjord-64	Oslofjord	20009685	97.3663	8.1956	SRR29721676
37-Oslofjord-65	Oslofjord	35657109	97.2491	16.0216	SRR29721675
38-Oslofjord-66	Oslofjord	23019381	94.8994	9.7749	SRR29721674
39-Oslofjord-67	Oslofjord	12000449	95.7181	4.8469	SRR29721673
4-Oslofjord-53	Oslofjord	23712091	96.1021	10.6094	SRR29721682
40-Oslofjord-68	Oslofjord	29098567	96.9034	13.6334	SRR29721672
41-Oslofjord-69	Oslofjord	27150517	96.1713	11.5979	SRR29721670
42-Oslofjord-70	Oslofjord	58477127	96.8467	27.1833	SRR29721669
43-Oslofjord-71	Oslofjord	18705575	96.8911	8.7877	SRR29721668
44-Oslofjord-72	Oslofjord	54755987	96.8058	25.404	SRR29721667
45-Oslofjord-73	Oslofjord	42569616	97.6657	20.3195	SRR29721666
46-Oslofjord-74	Oslofjord	40929513	97.0587	19.4479	SRR29721665
47-Oslofjord-75	Oslofjord	39559445	95.7839	18.0562	SRR29721664
48-Oslofjord-76	Oslofjord	31125852	97.1563	14.581	SRR29721663
49-Oslofjord-77	Oslofjord	14862135	97.004	6.5984	SRR29721662
5-Oslofjord-31	Oslofjord	38201577	97.3128	17.169	SRR29721671
50-Oslofjord-78	Oslofjord	21951682	97.6082	9.9235	SRR29721661
51-Oslofjord-79	Oslofjord	19428761	97.1946	8.7392	SRR29721659
52-Oslofjord-80	Oslofjord	18763306	96.8688	9.046	SRR29721658
53-Oslofjord-81	Oslofjord	31874890	97.4199	15.2352	SRR29721657
54-Oslofjord-82	Oslofjord	22532870	96.7855	10.4126	SRR29721656
55-Oslofjord-83	Oslofjord	74235075	97.4316	29.7538	SRR29721655
56-Oslofjord-84	Oslofjord	34092428	97.2307	14.0996	SRR29721654
57-Oslofjord-85	Oslofjord	23382259	96.8308	9.1694	SRR29721653
58-Oslofjord-86	Oslofjord	12000655	97.3919	4.4726	SRR29721652
59-Oslofjord-87	Oslofjord	6701460	97.2387	2.6915	SRR29721651
6-Oslofjord-32	Oslofjord	32218526	96.7755	14.3807	SRR29721660
60-Oslofjord-88	Oslofjord	13530122	97.0947	5.5359	SRR29721650
61-Oslofjord-89	Oslofjord	11400990	97.4153	4.5766	SRR29721648
62-Oslofjord-90	Oslofjord	7615828	97.1054	3.2713	SRR29721647
63-Oslofjord-91	Oslofjord	64760941	95.4635	29.7555	SRR29721646
64-Oslofjord-92	Oslofjord	64909877	96.8461	26.8045	SRR29721645
65-Oslofjord-93	Oslofjord	23968710	97.4402	10.8988	SRR29721644
66-Oslofjord-94	Oslofjord	10856198	95.2447	4.7607	SRR29721643
67-Oslofjord-95	Oslofjord	18399190	95.7243	8.0396	SRR29721642
68-Oslofjord-96	Oslofjord	21731078	97.4317	9.8833	SRR29721641
69-Oslofjord-97	Oslofjord	7914387	97.1793	3.4188	SRR29721640
7-Oslofjord-33	Oslofjord	40718029	96.8119	17.4641	SRR29721649
70-Oslofjord-98	Oslofjord	7595239	97.3447	3.4478	SRR29721639
71-Oslofjord-99	Oslofjord	39779006	97.6141	18.531	SRR29721637
72-Oslofjord-100	Oslofjord	53096103	96.9091	24.0583	SRR29721636
73-Oslofjord-101	Oslofjord	25847461	97.6437	11.6772	SRR29721635
74-Oslofjord-102	Oslofjord	49579007	96.3136	22.9897	SRR29721634
75-Oslofjord-103	Oslofjord	26902983	95.7696	12.2115	SRR29721633
76-Oslofjord-104	Oslofjord	34772841	96.6557	15.0782	SRR29721632
77-Oslofjord-105	Oslofjord	34551385	97.6335	15.277	SRR29721631
78-Oslofjord-106	Oslofjord	5240092	96.0042	2.3394	SRR29721630
79-Oslofjord-107	Oslofjord	31762580	94.9062	14.3077	SRR29721629
8-Oslofjord-34	Oslofjord	28152920	97.6776	13.2947	SRR29721638
80-Oslofjord-108	Oslofjord	14114358	96.9595	6.6635	SRR29721628
81-Oslofjord-109	Oslofjord	41961663	96.4169	19.5771	SRR29721626
82-Oslofjord-110	Oslofjord	28484610	96.675	13.1531	SRR29721625
83-Oslofjord-111	Oslofjord	25920917	97.3935	12.1062	SRR29721624
84-Oslofjord-112	Oslofjord	11226084	96.2669	5.0653	SRR29721623
85-Oslofjord-113	Oslofjord	1512477	97.6759	0.6905	SRR29721622
86-Oslofjord-114	Oslofjord	37475709	94.7314	16.4309	SRR29721621
87-Oslofjord-115	Oslofjord	51322546	97.7932	23.5486	SRR29721620
88-Oslofjord-116	Oslofjord	44272441	96.5032	19.9396	SRR29721619
89-Oslofjord-117	Oslofjord	53473949	97.7481	25.0311	SRR29721618
9-Oslofjord-35	Oslofjord	6160746	97.7968	2.8273	SRR29721627
90-Oslofjord-118	Oslofjord	75645559	97.5338	34.1475	SRR29721617
91-Oslofjord-119	Oslofjord	21683899	97.5651	10.3042	SRR29721615
92-Oslofjord-120	Oslofjord	52255261	96.9365	22.8345	SRR29721614
93-Oslofjord-121	Oslofjord	70304167	97.374	31.8973	SRR29721613
94-Oslofjord-122	Oslofjord	6971817	96.0559	3.0035	SRR29721612
